# Establishing an *ex vivo* platform for molecular profiling of skin structural cells using frozen human skin biopsies

**DOI:** 10.64898/2026.10.30.763216

**Authors:** Ayako Takamori, Hannah DeBerg, Peter A. Morawski, Mitch Fahning, James D. Schlenker, William P. Schmitt, Iris Gratz, Daniel Campbell

## Abstract

Skin structural cells, including keratinocytes, melanocytes, endothelial cells, and fibroblasts, play critical roles in the development of chronic inflammatory skin disease. Inflammatory stimuli induce transcriptional reprogramming and epigenetic changes in skin structural cells, which contribute to disease pathogenesis. Although two-dimensional (2D) and three-dimensional (3D) skin culture models have been widely used to investigate inflammatory responses in skin structural cells, *ex vivo* systems that maintain skin structure and cellular composition remain limited. To address this gap, we explored using frozen skin biopsies as an experimental platform to study the responses of skin structural cells to inflammatory stimuli. Using a simple air-liquid interface culture method on permeable Transwell inserts, we showed that viable skin structural cells that retain cell-type-specific transcriptional profiles can be recovered from frozen skin biopsies after prolonged *in vitro* culture. Stimulation with IFN-γ induced robust transcriptional and chromatin accessibility changes that were largely resolved after stimulus removal, with transcriptional responses to secondary stimulation comparable to the primary stimulation. Treatment of cultured skin biopsies with histone-modifying enzyme inhibitors effectively altered global histone modification levels, but did not substantially affect the transcriptional resolution of IFN-γ-induced responses. Collectively, these findings establish cryopreserved human skin biopsies as a scalable *ex vivo* platform that enables mechanistic studies of inflammatory responses of multiple populations of skin structural cells.
