## Supplementary material for "Establishing an *ex vivo* platform for molecular profiling of skin structural cells using frozen human skin biopsies": Table S1

### Sheet: Sheet1
			Keratinocytes	Melanocytes	Endothelial cells	FAP- fibroblasts	FAP+ fibroblasts
		d0	3	3	2	3	2
		d1 unstim	2	2	3	2	2
		d3 unstim	2	2	2	2	2
		d5 unstim	2	2	3	3	3
		d7 unstim	3	3	3	1	3
		d10 unstim	2	3	3	3	3
		d14 unstim	3	3	3	3	3
		d1 IFN-g	2	2	3	3	3
		d3 IFN-g	2	2	3	2	3
		d5 IFN-g	2	2	3	3	2
		d7 IFN-g	3	2	3	3	3
		d10 IFN-g	3	3	3	3	3
		d14 IFN-g	3	3	3	2	1
